# Provenance-aware handling of identical dengue genome records alters inferred envelope-protein variation in Bangladesh DENV-3

**DOI:** 10.64898/2026.11.04.764337

**Authors:** Kazi Tanzina Begum, Kazi Abdul Gofur Rafea

## Abstract

The reliability of interpreting dengue virus (DENV) envelope (E) protein variations depends on whether identical public sequence records are kept as representatives or eliminated based on provenance reviews. We evaluated three record-handling strategies using a frozen Bangladesh-associated dataset of 426 E sequences: exact-sequence deduplication, a prespecified provenance-sensitive exclusion method, and an independently curated Nextstrain accession list. Within the 2021 DENV3 subset (96 accessions), 18 records dated August 2021 were identical across 10,707 nucleotides to the older Sri Lankan genome AY099336.1. There were 21 variable E positions within the original 96-accession DENV3 cohort. Whole-cohort deduplication (47 retained) and retaining one representative of the 18-record group (79 retained) preserved all 21 positions. Excluding the group (78 retained) resulted in eight variable positions: 13 of 21 (61.9%) were lost due to differences in state at those positions between the excluded group and retained cohort. Nextstrain reference-specific exclusions selected the same 18 records; applying its full saved list produced 77 accessions and the same eight variable positions. E270 and E383, which had pre-2021 antibody-related evidence, did not meet the sequence-variation criteria for follow-up; however, E223 and E224 remained variable. Antibody-position enrichment was not statistically significant. These results indicate that cohort eligibility decisions may impact dengue E-protein variant prioritization despite representative-retaining deduplication. Genome identity does not indicate specimen identity or an antigenic phenotype.
