## Supplementary Table S1 - Dengue accession provenance records for "Provenance-aware handling of identical dengue genome records alters inferred envelope-protein variation in Bangladesh DENV-3"

requested_accession	record_id	record_class	sequence_length	genome_sha256	genbank_date	collection_date	geography	host	isolate	strain	source_note	submission_authors	submission_journal	first_reference_title	first_reference_authors	first_reference_journal	comment
ON103302.1	ON103302.1	BANGLADESH_2021_PROVENANCE_EXCLUDED	10707	c7c9b73041190ef8cc9d62f3084f78ee9d4e5b640fd3a2c05fbc5078c75d7435	26-FEB-2024	Aug-2021	Bangladesh	Homo sapiens			genotype: 1	Sarkar,M.M., Rabbi,M.F., Akter,S., Islam,M.S., Banu,T.A., Jahan,I., Miah,M.I., Goswami,B., Habib,M.A., Akhteruzzaman,S., Shaikh,M.A., Rubaiya,A., Ilias,M. and Khan,M.S.	Submitted (30-MAR-2022) Genomic Research Lab, BCSIR, Bangladesh Council of Scientific and Industrial Research, Dr. Qudrat-E-Khuda Road, Dhaka 1205, Bangladesh	Direct Submission	Sarkar,M.M., Rabbi,M.F., Akter,S., Islam,M.S., Banu,T.A., Jahan,I., Miah,M.I., Goswami,B., Habib,M.A., Akhteruzzaman,S., Shaikh,M.A., Rubaiya,A., Ilias,M. and Khan,M.S.	Submitted (30-MAR-2022) Genomic Research Lab, BCSIR, Bangladesh Council of Scientific and Industrial Research, Dr. Qudrat-E-Khuda Road, Dhaka 1205, Bangladesh
ON103390.1	ON103390.1	BANGLADESH_2021_PROVENANCE_EXCLUDED	10707	c7c9b73041190ef8cc9d62f3084f78ee9d4e5b640fd3a2c05fbc5078c75d7435	26-FEB-2024	Aug-2021	Bangladesh	Homo sapiens			genotype: 1	Sarkar,M.M., Islam,M.S., Miah,M.I., Akter,S., Banu,T.A., Goswami,B., Jahan,I., Habib,M.A., Shaikh,M.A., Rubaiya,A., Ilias,M. and Khan,M.S.	Submitted (30-MAR-2022) Genomic Research Lab, BCSIR, Bangladesh Council of Scientific and Industrial Research, Dr. Qudrat-E-Khuda Road, Dhaka 1205, Bangladesh	Direct Submission	Sarkar,M.M., Islam,M.S., Miah,M.I., Akter,S., Banu,T.A., Goswami,B., Jahan,I., Habib,M.A., Shaikh,M.A., Rubaiya,A., Ilias,M. and Khan,M.S.	Submitted (30-MAR-2022) Genomic Research Lab, BCSIR, Bangladesh Council of Scientific and Industrial Research, Dr. Qudrat-E-Khuda Road, Dhaka 1205, Bangladesh
ON111445.1	ON111445.1	BANGLADESH_2021_PROVENANCE_EXCLUDED	10707	c7c9b73041190ef8cc9d62f3084f78ee9d4e5b640fd3a2c05fbc5078c75d7435	26-FEB-2024	Aug-2021	Bangladesh	Homo sapiens			genotype: 1	Sarkar,M.M., Islam,M.S., Miah,M.I., Akter,S., Banu,T.A., Goswami,B., Jahan,I., Habib,M.A., Shaikh,M.A., Rubaiya,A., Ilias,M. and Khan,M.S.	Submitted (30-MAR-2022) Genomic Research Lab, BCSIR, Bangladesh Council of Scientific and Industrial Research, Dr. Qudrat-E-Khuda Road, Dhaka 1205, Bangladesh	Direct Submission	Sarkar,M.M., Islam,M.S., Miah,M.I., Akter,S., Banu,T.A., Goswami,B., Jahan,I., Habib,M.A., Shaikh,M.A., Rubaiya,A., Ilias,M. and Khan,M.S.	Submitted (30-MAR-2022) Genomic Research Lab, BCSIR, Bangladesh Council of Scientific and Industrial Research, Dr. Qudrat-E-Khuda Road, Dhaka 1205, Bangladesh
ON115021.1	ON115021.1	BANGLADESH_2021_PROVENANCE_EXCLUDED	10707	c7c9b73041190ef8cc9d62f3084f78ee9d4e5b640fd3a2c05fbc5078c75d7435	26-FEB-2024	Aug-2021	Bangladesh	Homo sapiens			genotype: 1	Sarkar,M.M., Islam,M.S., Miah,M.I., Akter,S., Banu,T.A., Goswami,B., Jahan,I., Habib,M.A., Shaikh,M.A., Rubaiya,A., Ilias,M. and Khan,M.S.	Submitted (30-MAR-2022) Genomic Research Lab, BCSIR, Bangladesh Council of Scientific and Industrial Research, Dr. Qudrat-E-Khuda Road, Dhaka 1205, Bangladesh	Direct Submission	Sarkar,M.M., Islam,M.S., Miah,M.I., Akter,S., Banu,T.A., Goswami,B., Jahan,I., Habib,M.A., Shaikh,M.A., Rubaiya,A., Ilias,M. and Khan,M.S.	Submitted (30-MAR-2022) Genomic Research Lab, BCSIR, Bangladesh Council of Scientific and Industrial Research, Dr. Qudrat-E-Khuda Road, Dhaka 1205, Bangladesh
ON115023.1	ON115023.1	BANGLADESH_2021_PROVENANCE_EXCLUDED	10707	c7c9b73041190ef8cc9d62f3084f78ee9d4e5b640fd3a2c05fbc5078c75d7435	26-FEB-2024	Aug-2021	Bangladesh	Homo sapiens			genotype: 1	Sarkar,M.M., Islam,M.S., Miah,M.I., Akter,S., Banu,T.A., Goswami,B., Jahan,I., Habib,M.A., Shaikh,M.A., Rubaiya,A., Ilias,M. and Khan,M.S.	Submitted (30-MAR-2022) Genomic Research Lab, BCSIR, Bangladesh Council of Scientific and Industrial Research, Dr. Qudrat-E-Khuda Road, Dhaka 1205, Bangladesh	Direct Submission	Sarkar,M.M., Islam,M.S., Miah,M.I., Akter,S., Banu,T.A., Goswami,B., Jahan,I., Habib,M.A., Shaikh,M.A., Rubaiya,A., Ilias,M. and Khan,M.S.	Submitted (30-MAR-2022) Genomic Research Lab, BCSIR, Bangladesh Council of Scientific and Industrial Research, Dr. Qudrat-E-Khuda Road, Dhaka 1205, Bangladesh
ON115025.1	ON115025.1	BANGLADESH_2021_PROVENANCE_EXCLUDED	10707	c7c9b73041190ef8cc9d62f3084f78ee9d4e5b640fd3a2c05fbc5078c75d7435	26-FEB-2024	Aug-2021	Bangladesh	Homo sapiens			genotype: 1	Sarkar,M.M., Islam,M.S., Miah,M.I., Akter,S., Banu,T.A., Goswami,B., Jahan,I., Habib,M.A., Shaikh,M.A., Rubaiya,A., Ilias,M. and Khan,M.S.	Submitted (30-MAR-2022) Genomic Research Lab, BCSIR, Bangladesh Council of Scientific and Industrial Research, Dr. Qudrat-E-Khuda Road, Dhaka 1205, Bangladesh	Direct Submission	Sarkar,M.M., Islam,M.S., Miah,M.I., Akter,S., Banu,T.A., Goswami,B., Jahan,I., Habib,M.A., Shaikh,M.A., Rubaiya,A., Ilias,M. and Khan,M.S.	Submitted (30-MAR-2022) Genomic Research Lab, BCSIR, Bangladesh Council of Scientific and Industrial Research, Dr. Qudrat-E-Khuda Road, Dhaka 1205, Bangladesh
ON115029.1	ON115029.1	BANGLADESH_2021_PROVENANCE_EXCLUDED	10707	c7c9b73041190ef8cc9d62f3084f78ee9d4e5b640fd3a2c05fbc5078c75d7435	26-FEB-2024	Aug-2021	Bangladesh	Homo sapiens			genotype: 1	Sarkar,M.M., Islam,M.S., Miah,M.I., Akter,S., Banu,T.A., Goswami,B., Jahan,I., Habib,M.A., Shaikh,M.A., Rubaiya,A., Ilias,M. and Khan,M.S.	Submitted (30-MAR-2022) Genomic Research Lab, BCSIR, Bangladesh Council of Scientific and Industrial Research, Dr. Qudrat-E-Khuda Road, Dhaka 1205, Bangladesh	Direct Submission	Sarkar,M.M., Islam,M.S., Miah,M.I., Akter,S., Banu,T.A., Goswami,B., Jahan,I., Habib,M.A., Shaikh,M.A., Rubaiya,A., Ilias,M. and Khan,M.S.	Submitted (30-MAR-2022) Genomic Research Lab, BCSIR, Bangladesh Council of Scientific and Industrial Research, Dr. Qudrat-E-Khuda Road, Dhaka 1205, Bangladesh
ON115182.1	ON115182.1	BANGLADESH_2021_PROVENANCE_EXCLUDED	10707	c7c9b73041190ef8cc9d62f3084f78ee9d4e5b640fd3a2c05fbc5078c75d7435	26-FEB-2024	Aug-2021	Bangladesh	Homo sapiens			genotype: 1	Sarkar,M.M., Islam,M.S., Miah,M.I., Akter,S., Banu,T.A., Goswami,B., Jahan,I., Habib,M.A., Shaikh,M.A., Rubaiya,A., Ilias,M. and Khan,M.S.	Submitted (31-MAR-2022) Genomic Research Lab, BCSIR, Bangladesh Council of Scientific and Industrial Research, Dr. Qudrat-E-Khuda Road, Dhaka 1205, Bangladesh	Direct Submission	Sarkar,M.M., Islam,M.S., Miah,M.I., Akter,S., Banu,T.A., Goswami,B., Jahan,I., Habib,M.A., Shaikh,M.A., Rubaiya,A., Ilias,M. and Khan,M.S.	Submitted (31-MAR-2022) Genomic Research Lab, BCSIR, Bangladesh Council of Scientific and Industrial Research, Dr. Qudrat-E-Khuda Road, Dhaka 1205, Bangladesh
ON115811.1	ON115811.1	BANGLADESH_2021_PROVENANCE_EXCLUDED	10707	c7c9b73041190ef8cc9d62f3084f78ee9d4e5b640fd3a2c05fbc5078c75d7435	26-FEB-2024	Aug-2021	Bangladesh	Homo sapiens			genotype: 1	Sarkar,M.M., Islam,M.S., Miah,M.I., Akter,S., Banu,T.A., Goswami,B., Jahan,I., Habib,M.A., Shaikh,M.A., Rubaiya,A., Ilias,M. and Khan,M.S.	Submitted (31-MAR-2022) Genomic Research Lab, BCSIR, Bangladesh Council of Scientific and Industrial Research, Dr. Qudrat-E-Khuda Road, Dhaka 1205, Bangladesh	Direct Submission	Sarkar,M.M., Islam,M.S., Miah,M.I., Akter,S., Banu,T.A., Goswami,B., Jahan,I., Habib,M.A., Shaikh,M.A., Rubaiya,A., Ilias,M. and Khan,M.S.	Submitted (31-MAR-2022) Genomic Research Lab, BCSIR, Bangladesh Council of Scientific and Industrial Research, Dr. Qudrat-E-Khuda Road, Dhaka 1205, Bangladesh
ON115814.1	ON115814.1	BANGLADESH_2021_PROVENANCE_EXCLUDED	10707	c7c9b73041190ef8cc9d62f3084f78ee9d4e5b640fd3a2c05fbc5078c75d7435	26-FEB-2024	Aug-2021	Bangladesh	Homo sapiens			genotype: 1	Sarkar,M.M., Islam,M.S., Miah,M.I., Akter,S., Banu,T.A., Goswami,B., Jahan,I., Habib,M.A., Shaikh,M.A., Rubaiya,A., Ilias,M. and Khan,M.S.	Submitted (31-MAR-2022) Genomic Research Lab, BCSIR, Bangladesh Council of Scientific and Industrial Research, Dr. Qudrat-E-Khuda Road, Dhaka 1205, Bangladesh	Direct Submission	Sarkar,M.M., Islam,M.S., Miah,M.I., Akter,S., Banu,T.A., Goswami,B., Jahan,I., Habib,M.A., Shaikh,M.A., Rubaiya,A., Ilias,M. and Khan,M.S.	Submitted (31-MAR-2022) Genomic Research Lab, BCSIR, Bangladesh Council of Scientific and Industrial Research, Dr. Qudrat-E-Khuda Road, Dhaka 1205, Bangladesh
ON115816.1	ON115816.1	BANGLADESH_2021_PROVENANCE_EXCLUDED	10707	c7c9b73041190ef8cc9d62f3084f78ee9d4e5b640fd3a2c05fbc5078c75d7435	26-FEB-2024	Aug-2021	Bangladesh	Homo sapiens			genotype: 1	Sarkar,M.M., Islam,M.S., Miah,M.I., Akter,S., Banu,T.A., Goswami,B., Jahan,I., Habib,M.A., Shaikh,M.A., Rubaiya,A., Ilias,M. and Khan,M.S.	Submitted (31-MAR-2022) Genomic Research Lab, BCSIR, Bangladesh Council of Scientific and Industrial Research, Dr. Qudrat-E-Khuda Road, Dhaka 1205, Bangladesh	Direct Submission	Sarkar,M.M., Islam,M.S., Miah,M.I., Akter,S., Banu,T.A., Goswami,B., Jahan,I., Habib,M.A., Shaikh,M.A., Rubaiya,A., Ilias,M. and Khan,M.S.	Submitted (31-MAR-2022) Genomic Research Lab, BCSIR, Bangladesh Council of Scientific and Industrial Research, Dr. Qudrat-E-Khuda Road, Dhaka 1205, Bangladesh
ON115818.1	ON115818.1	BANGLADESH_2021_PROVENANCE_EXCLUDED	10707	c7c9b73041190ef8cc9d62f3084f78ee9d4e5b640fd3a2c05fbc5078c75d7435	26-FEB-2024	Aug-2021	Bangladesh	Homo sapiens			genotype: 1	Sarkar,M.M., Islam,M.S., Miah,M.I., Akter,S., Banu,T.A., Goswami,B., Jahan,I., Habib,M.A., Shaikh,M.A., Rubaiya,A., Ilias,M. and Khan,M.S.	Submitted (31-MAR-2022) Genomic Research Lab, BCSIR, Bangladesh Council of Scientific and Industrial Research, Dr. Qudrat-E-Khuda Road, Dhaka 1205, Bangladesh	Direct Submission	Sarkar,M.M., Islam,M.S., Miah,M.I., Akter,S., Banu,T.A., Goswami,B., Jahan,I., Habib,M.A., Shaikh,M.A., Rubaiya,A., Ilias,M. and Khan,M.S.	Submitted (31-MAR-2022) Genomic Research Lab, BCSIR, Bangladesh Council of Scientific and Industrial Research, Dr. Qudrat-E-Khuda Road, Dhaka 1205, Bangladesh
ON116129.1	ON116129.1	BANGLADESH_2021_PROVENANCE_EXCLUDED	10707	c7c9b73041190ef8cc9d62f3084f78ee9d4e5b640fd3a2c05fbc5078c75d7435	26-FEB-2024	Aug-2021	Bangladesh	Homo sapiens			genotype: 1	Sarkar,M.M., Islam,M.S., Miah,M.I., Akter,S., Banu,T.A., Goswami,B., Jahan,I., Habib,M.A., Shaikh,M.A., Rubaiya,A., Ilias,M. and Khan,M.S.	Submitted (31-MAR-2022) Genomic Research Lab, BCSIR, Bangladesh Council of Scientific and Industrial Research, Dr. Qudrat-E-Khuda Road, Dhaka 1205, Bangladesh	Direct Submission	Sarkar,M.M., Islam,M.S., Miah,M.I., Akter,S., Banu,T.A., Goswami,B., Jahan,I., Habib,M.A., Shaikh,M.A., Rubaiya,A., Ilias,M. and Khan,M.S.	Submitted (31-MAR-2022) Genomic Research Lab, BCSIR, Bangladesh Council of Scientific and Industrial Research, Dr. Qudrat-E-Khuda Road, Dhaka 1205, Bangladesh
ON127418.1	ON127418.1	BANGLADESH_2021_PROVENANCE_EXCLUDED	10707	c7c9b73041190ef8cc9d62f3084f78ee9d4e5b640fd3a2c05fbc5078c75d7435	26-FEB-2024	Aug-2021	Bangladesh	Homo sapiens			genotype: 1	Sarkar,M.M., Islam,M.S., Miah,M.I., Akter,S., Banu,T.A., Goswami,B., Jahan,I., Habib,M.A., Shaikh,M.A., Rubaiya,A., Ilias,M. and Khan,M.S.	Submitted (01-APR-2022) Genomic Research Lab, BCSIR, Bangladesh Council of Scientific and Industrial Research, Dr. Qudrat-E-Khuda Road, Dhaka 1205, Bangladesh	Direct Submission	Sarkar,M.M., Islam,M.S., Miah,M.I., Akter,S., Banu,T.A., Goswami,B., Jahan,I., Habib,M.A., Shaikh,M.A., Rubaiya,A., Ilias,M. and Khan,M.S.	Submitted (01-APR-2022) Genomic Research Lab, BCSIR, Bangladesh Council of Scientific and Industrial Research, Dr. Qudrat-E-Khuda Road, Dhaka 1205, Bangladesh
ON127533.1	ON127533.1	BANGLADESH_2021_PROVENANCE_EXCLUDED	10707	c7c9b73041190ef8cc9d62f3084f78ee9d4e5b640fd3a2c05fbc5078c75d7435	26-FEB-2024	Aug-2021	Bangladesh	Homo sapiens			genotype: 1	Sarkar,M.M., Islam,M.S., Miah,M.I., Akter,S., Banu,T.A., Goswami,B., Jahan,I., Habib,M.A., Shaikh,M.A., Rubaiya,A., Ilias,M. and Khan,M.S.	Submitted (01-APR-2022) Genomic Research Lab, BCSIR, Bangladesh Council of Scientific and Industrial Research, Dr. Qudrat-E-Khuda Road, Dhaka 1205, Bangladesh	Direct Submission	Sarkar,M.M., Islam,M.S., Miah,M.I., Akter,S., Banu,T.A., Goswami,B., Jahan,I., Habib,M.A., Shaikh,M.A., Rubaiya,A., Ilias,M. and Khan,M.S.	Submitted (01-APR-2022) Genomic Research Lab, BCSIR, Bangladesh Council of Scientific and Industrial Research, Dr. Qudrat-E-Khuda Road, Dhaka 1205, Bangladesh
ON127537.1	ON127537.1	BANGLADESH_2021_PROVENANCE_EXCLUDED	10707	c7c9b73041190ef8cc9d62f3084f78ee9d4e5b640fd3a2c05fbc5078c75d7435	26-FEB-2024	Aug-2021	Bangladesh	Homo sapiens			genotype: 1	Sarkar,M.M., Islam,M.S., Miah,M.I., Akter,S., Banu,T.A., Goswami,B., Jahan,I., Habib,M.A., Shaikh,M.A., Rubaiya,A., Ilias,M. and Khan,M.S.	Submitted (01-APR-2022) Genomic Research Lab, BCSIR, Bangladesh Council of Scientific and Industrial Research, Dr. Qudrat-E-Khuda Road, Dhaka 1205, Bangladesh	Direct Submission	Sarkar,M.M., Islam,M.S., Miah,M.I., Akter,S., Banu,T.A., Goswami,B., Jahan,I., Habib,M.A., Shaikh,M.A., Rubaiya,A., Ilias,M. and Khan,M.S.	Submitted (01-APR-2022) Genomic Research Lab, BCSIR, Bangladesh Council of Scientific and Industrial Research, Dr. Qudrat-E-Khuda Road, Dhaka 1205, Bangladesh
ON127550.1	ON127550.1	BANGLADESH_2021_PROVENANCE_EXCLUDED	10707	c7c9b73041190ef8cc9d62f3084f78ee9d4e5b640fd3a2c05fbc5078c75d7435	26-FEB-2024	Aug-2021	Bangladesh	Homo sapiens			genotype: 1	Sarkar,M.M., Islam,M.S., Miah,M.I., Akter,S., Banu,T.A., Goswami,B., Jahan,I., Habib,M.A., Shaikh,M.A., Rubaiya,A., Ilias,M. and Khan,M.S.	Submitted (01-APR-2022) Genomic Research Lab, BCSIR, Bangladesh Council of Scientific and Industrial Research, Dr. Qudrat-E-Khuda Road, Dhaka 1205, Bangladesh	Direct Submission	Sarkar,M.M., Islam,M.S., Miah,M.I., Akter,S., Banu,T.A., Goswami,B., Jahan,I., Habib,M.A., Shaikh,M.A., Rubaiya,A., Ilias,M. and Khan,M.S.	Submitted (01-APR-2022) Genomic Research Lab, BCSIR, Bangladesh Council of Scientific and Industrial Research, Dr. Qudrat-E-Khuda Road, Dhaka 1205, Bangladesh
ON127552.1	ON127552.1	BANGLADESH_2021_PROVENANCE_EXCLUDED	10707	c7c9b73041190ef8cc9d62f3084f78ee9d4e5b640fd3a2c05fbc5078c75d7435	26-FEB-2024	Aug-2021	Bangladesh	Homo sapiens			genotype: 1	Sarkar,M.M., Islam,M.S., Miah,M.I., Akter,S., Banu,T.A., Goswami,B., Jahan,I., Habib,M.A., Shaikh,M.A., Rubaiya,A., Ilias,M. and Khan,M.S.	Submitted (01-APR-2022) Genomic Research Lab, BCSIR, Bangladesh Council of Scientific and Industrial Research, Dr. Qudrat-E-Khuda Road, Dhaka 1205, Bangladesh	Direct Submission	Sarkar,M.M., Islam,M.S., Miah,M.I., Akter,S., Banu,T.A., Goswami,B., Jahan,I., Habib,M.A., Shaikh,M.A., Rubaiya,A., Ilias,M. and Khan,M.S.	Submitted (01-APR-2022) Genomic Research Lab, BCSIR, Bangladesh Council of Scientific and Industrial Research, Dr. Qudrat-E-Khuda Road, Dhaka 1205, Bangladesh
AY099336.1	AY099336.1	OLDER_EXTERNAL_PRIMARY_RECORD	10707	c7c9b73041190ef8cc9d62f3084f78ee9d4e5b640fd3a2c05fbc5078c75d7435	07-NOV-2003		Sri Lanka		D3/H/IMTSSA-SRI/2000/1266			Peyrefitte,C., Mercier,V., Couissinier-Paris,P., Tock,F., Kenane,N., Durand,J.-P. and Tolou,H.	Submitted (23-APR-2002) Unite de Virologie Tropicale, IMTSSA, Parc du Pharo, Marseille Armees, BDR 13998, France	Genetic Characterization of Newly Reintroduced Dengue Virus Type 3 in Martinique (French West Indies)	Peyrefitte,C.N., Couissinier-Paris,P., Mercier-Perennec,V., Bessaud,M., Martial,J., Kenane,N., Durand,J.P. and Tolou,H.J.	J. Clin. Microbiol. 41 (11), 5195-5198 (2003)
NC_001475.2	NC_001475.2	DERIVED_REFSEQ_RECORD	10707	c7c9b73041190ef8cc9d62f3084f78ee9d4e5b640fd3a2c05fbc5078c75d7435	11-JUL-2019		Sri Lanka		D3/H/IMTSSA-SRI/2000/1266			Peyrefitte,C., Mercier,V., Couissinier-Paris,P., Tock,F., Kenane,N., Durand,J.-P. and Tolou,H.	Submitted (23-APR-2002) Unite de Virologie Tropicale, IMTSSA, Parc du Pharo, Marseille Armees, BDR 13998, France	Genetic Characterization of Newly Reintroduced Dengue Virus Type 3 in Martinique (French West Indies)	Peyrefitte,C.N., Couissinier-Paris,P., Mercier-Perennec,V., Bessaud,M., Martial,J., Kenane,N., Durand,J.P. and Tolou,H.J.	J. Clin. Microbiol. 41 (11), 5195-5198 (2003)	REVIEWED REFSEQ: This record has been curated by NCBI staff. The reference sequence was derived from AY099336. On Dec 20, 2007 this sequence version replaced NC_001475.1. COMPLETENESS: full length.
