## Supplementary Table S2 - Historically unseen amino-acid states for "Provenance-aware handling of identical dengue genome records alters inferred envelope-protein variation in Bangladesh DENV-3"

serotype	target_label	bangladesh_count	bangladesh_callable_n	carrier_accessions	distinct_E_nt_sequences	distinct_submission_provenance_contexts	carrier_codons	minimum_nt_changes_from_major_state_codons	max_E_nt_ambiguity_count	max_DENV3_terminal_branch_percentile	interpretation_class	interpretation
DENV2	E235D	1	142	1	1	1	GAT	1	0		SINGLETON_OBSERVATION	Single Bangladesh record. The state was absent from the pre-2021 exact-length and partial backgrounds. The tested codon, ambiguity, additional-singleton, and available terminal-branch checks provide no obvious technical red flag, but one record cannot establish recurrence or independent evolution.
DENV2	E307T	1	142	1	1	1	ACA	1	0		SINGLETON_OBSERVATION	Single Bangladesh record. The state was absent from the pre-2021 exact-length and partial backgrounds. The tested codon, ambiguity, additional-singleton, and available terminal-branch checks provide no obvious technical red flag, but one record cannot establish recurrence or independent evolution.
DENV2	E354I	7	142	7	6	1	ATC	1	0		RECURRENT_SINGLE_PROVENANCE_CONTEXT	Observed in multiple Bangladesh accessions and distinct E sequences, but all observations belong to one submission/provenance context. This supports within-dataset recurrence but not independent emergence.
DENV3	E221W	1	78	1	1	1	TGG	1	0	54.08653846153846	SINGLETON_OBSERVATION	Single Bangladesh record. The state was absent from the pre-2021 exact-length and partial backgrounds. The tested codon, ambiguity, additional-singleton, and available terminal-branch checks provide no obvious technical red flag, but one record cannot establish recurrence or independent evolution.
DENV3	E285P	1	78	1	1	1	CCC	1	0	54.56730769230769	SINGLETON_OBSERVATION	Single Bangladesh record. The state was absent from the pre-2021 exact-length and partial backgrounds. The tested codon, ambiguity, additional-singleton, and available terminal-branch checks provide no obvious technical red flag, but one record cannot establish recurrence or independent evolution.
DENV3	E362V	1	78	1	1	1	GTT	1	0	27.403846153846153	SINGLETON_OBSERVATION	Single Bangladesh record. The state was absent from the pre-2021 exact-length and partial backgrounds. The tested codon, ambiguity, additional-singleton, and available terminal-branch checks provide no obvious technical red flag, but one record cannot establish recurrence or independent evolution.
